# Using single-cell perturbation screens to decode the regulatory architecture of splicing factor programs

**DOI:** 10.1101/2025.02.07.637061

**Authors:** Miquel Anglada-Girotto, Samuel Miravet-Verde, Luis Serrano

## Abstract

Splicing factors shape the isoform pool of most transcribed genes, playing a critical role in cellular physiology. Their dysregulation is a hallmark of diseases like cancer, where aberrant splicing contributes to progression. While exon inclusion signatures accurately assess changes in splicing factor activity, systematically mapping disease-driver regulatory interactions at scale remains challenging. Perturb-seq, which combines CRISPR-based perturbations with single-cell RNA sequencing, enables high-throughput measurement of perturbed gene expression signatures but lacks exon-level resolution, limiting its application for splicing factor activity analysis. Here, we show that shallow artificial neural networks (ANNs) can estimate splicing factor activity from gene expression signatures, bypassing the need for exon-level data. As a case study, we map the genetic interactions regulating splicing factors during carcinogenesis, using the shift in splicing program activity –where oncogenic-like splicing factors become more active than tumor suppressor-like factors– as a molecular reporter of a Perturb-seq screen. Our analysis reveals a cross-regulatory loop among splicing factors, involving protein-protein and splicing-mediated interactions, with MYC linking cancer driver mutations to splicing regulation. This network recapitulates splicing factor modulation during development. Altogether, we establish a versatile framework for studying splicing factor regulation and demonstrate its utility for uncovering disease mechanisms.

**GRAPHICAL ABSTRACT.**
