## Supplementary Table 1 for "Using single-cell perturbation screens to decode the regulatory architecture of splicing factor programs"

ENSEMBL	driver_type	n	n_sign	n_sum	GENE
ENSG00000003756	Oncogenic	9	9	7	RBM5
ENSG00000004487	Oncogenic	8	8	6	KDM1A
ENSG00000005007	Oncogenic	10	10	8	UPF1
ENSG00000010244	Tumor suppressor	10	-10	-7	ZNF207
ENSG00000011304	Oncogenic	13	13	12	PTBP1
ENSG00000029363	Oncogenic	11	11	10	BCLAF1
ENSG00000033030	Tumor suppressor	11	-11	-10	ZCCHC8
ENSG00000039123	Oncogenic	12	12	12	MTREX
ENSG00000044574	Oncogenic	12	12	12	HSPA5
ENSG00000048740	Oncogenic	9	9	7	CELF2
ENSG00000051596	Tumor suppressor	9	-9	-7	THOC3
ENSG00000054118	Oncogenic	10	10	7	THRAP3
ENSG00000065978	Oncogenic	10	10	6	YBX1
ENSG00000070761	Tumor suppressor	11	-11	-11	CFAP20
ENSG00000078328	Tumor suppressor	12	-12	-11	RBFOX1
ENSG00000079134	Oncogenic	12	12	10	THOC1
ENSG00000084463	Tumor suppressor	9	-9	-7	WBP11
ENSG00000086589	Tumor suppressor	11	-11	-9	RBM22
ENSG00000087087	Oncogenic	10	10	8	SRRT
ENSG00000087365	Tumor suppressor	9	-9	-6	SF3B2
ENSG00000088205	Oncogenic	11	11	11	DDX18
ENSG00000088247	Oncogenic	12	12	11	KHSRP
ENSG00000089737	Tumor suppressor	9	-9	-8	DDX24
ENSG00000096063	Oncogenic	12	12	10	SRPK1
ENSG00000096401	Tumor suppressor	9	-9	-7	CDC5L
ENSG00000096746	Oncogenic	9	9	7	HNRNPH3
ENSG00000099783	Tumor suppressor	10	-10	-9	HNRNPM
ENSG00000099995	Tumor suppressor	11	-11	-8	SF3A1
ENSG00000100028	Tumor suppressor	11	-11	-9	SNRPD3
ENSG00000100056	Tumor suppressor	12	-12	-11	ESS2
ENSG00000100109	Oncogenic	9	9	6	TFIP11
ENSG00000100393	Oncogenic	11	11	9	EP300
ENSG00000100461	Oncogenic	11	11	10	RBM23
ENSG00000100603	Tumor suppressor	11	-11	-9	SNW1
ENSG00000100650	Oncogenic	13	13	12	SRSF5
ENSG00000100697	Oncogenic	9	9	6	DICER1
ENSG00000100784	Oncogenic	13	13	12	RPS6KA5
ENSG00000101343	Tumor suppressor	10	-10	-8	CRNKL1
ENSG00000101811	Oncogenic	12	12	11	CSTF2
ENSG00000102081	Oncogenic	8	8	6	FMR1
ENSG00000102317	Tumor suppressor	9	-9	-6	RBM3
ENSG00000104413	Tumor suppressor	9	-9	-6	ESRP1
ENSG00000104824	Tumor suppressor	10	-10	-7	HNRNPL
ENSG00000104967	Tumor suppressor	12	-12	-12	NOVA2
ENSG00000105058	Oncogenic	11	11	8	FAM32A
ENSG00000105298	Tumor suppressor	10	-10	-8	CACTIN
ENSG00000105323	Oncogenic	9	9	7	HNRNPUL1
ENSG00000105617	Oncogenic	10	10	8	LENG1
ENSG00000105705	Tumor suppressor	11	-11	-9	SUGP1
ENSG00000106344	Oncogenic	10	10	9	RBM28
ENSG00000108561	Oncogenic	10	10	9	C1QBP
ENSG00000108773	Oncogenic	9	9	6	KAT2A
ENSG00000109606	Oncogenic	10	10	7	DHX15
ENSG00000110367	Tumor suppressor	11	-11	-8	DDX6
ENSG00000110844	Oncogenic	10	10	7	PRPF40B
ENSG00000111605	Oncogenic	13	13	12	CPSF6
ENSG00000112739	Oncogenic	9	9	6	PRPF4B
ENSG00000113240	Oncogenic	11	11	10	CLK4
ENSG00000115128	Tumor suppressor	9	-9	-7	SF3B6
ENSG00000115241	Oncogenic	11	11	9	PPM1G
ENSG00000115524	Tumor suppressor	9	-9	-6	SF3B1
ENSG00000116350	Oncogenic	11	11	10	SRSF4
ENSG00000116478	Tumor suppressor	10	-10	-7	HDAC1
ENSG00000117614	Oncogenic	9	9	6	SYF2
ENSG00000117751	Tumor suppressor	10	-10	-7	PPP1R8
ENSG00000121774	Oncogenic	10	10	7	KHDRBS1
ENSG00000122565	Oncogenic	10	10	7	CBX3
ENSG00000122566	Tumor suppressor	9	-9	-6	HNRNPA2B1
ENSG00000122692	Tumor suppressor	10	-10	-8	SMU1
ENSG00000122779	Oncogenic	11	11	10	TRIM24
ENSG00000122965	Tumor suppressor	12	-12	-11	RBM19
ENSG00000123908	Tumor suppressor	11	-11	-10	AGO2
ENSG00000125352	Tumor suppressor	12	-12	-12	RNF113A
ENSG00000125835	Tumor suppressor	10	-10	-8	SNRPB
ENSG00000125977	Oncogenic	13	13	12	EIF2S2
ENSG00000126945	Oncogenic	8	8	6	HNRNPH2
ENSG00000127616	Tumor suppressor	9	-9	-6	SMARCA4
ENSG00000127663	Oncogenic	9	9	6	KDM4B
ENSG00000131773	Oncogenic	13	13	13	KHDRBS3
ENSG00000131876	Tumor suppressor	11	-11	-8	SNRPA1
ENSG00000133226	Oncogenic	10	10	7	SRRM1
ENSG00000134686	Oncogenic	9	9	6	PHC2
ENSG00000134748	Tumor suppressor	11	-11	-9	PRPF38A
ENSG00000134815	Oncogenic	9	9	6	DHX34
ENSG00000135097	Tumor suppressor	9	-9	-7	MSI1
ENSG00000135250	Oncogenic	9	9	9	SRPK2
ENSG00000135316	Oncogenic	13	13	13	SYNCRIP
ENSG00000135486	Oncogenic	11	11	9	HNRNPA1
ENSG00000136231	Oncogenic	8	8	6	IGF2BP3
ENSG00000136819	Oncogenic	11	11	9	C9orf78
ENSG00000138385	Oncogenic	13	13	13	SSB
ENSG00000138398	Oncogenic	9	9	7	PPIG
ENSG00000138668	Oncogenic	12	12	12	HNRNPD
ENSG00000139168	Tumor suppressor	14	-14	-14	ZCRB1
ENSG00000139343	Tumor suppressor	10	-10	-7	SNRPF
ENSG00000139746	Oncogenic	8	8	7	RBM26
ENSG00000139767	Oncogenic	11	11	8	SRRM4
ENSG00000139793	Tumor suppressor	10	-10	-7	MBNL2
ENSG00000140488	Oncogenic	7	7	6	CELF6
ENSG00000141759	Tumor suppressor	11	-11	-9	TXNL4A
ENSG00000141867	Tumor suppressor	9	-9	-7	BRD4
ENSG00000142546	Oncogenic	9	9	6	NOSIP
ENSG00000143368	Tumor suppressor	10	-10	-7	SF3B4
ENSG00000143977	Tumor suppressor	9	-9	-6	SNRPG
ENSG00000144028	Tumor suppressor	10	-10	-8	SNRNP200
ENSG00000147140	Oncogenic	12	12	11	NONO
ENSG00000149187	Oncogenic	10	10	7	CELF1
ENSG00000150316	Tumor suppressor	11	-11	-8	CWC15
ENSG00000151923	Oncogenic	11	11	10	TIAL1
ENSG00000152601	Tumor suppressor	10	-10	-7	MBNL1
ENSG00000152795	Oncogenic	10	10	8	HNRNPDL
ENSG00000153187	Oncogenic	11	11	10	HNRNPU
ENSG00000153922	Oncogenic	10	10	9	CHD1
ENSG00000153944	Oncogenic	11	11	9	MSI2
ENSG00000155363	Oncogenic	12	12	11	MOV10
ENSG00000157110	Tumor suppressor	9	-9	-6	RBPMS
ENSG00000157349	Oncogenic	10	10	9	DDX19B
ENSG00000158545	Oncogenic	10	10	7	ZC3H18
ENSG00000158941	Tumor suppressor	9	-9	-7	CCAR2
ENSG00000161526	Tumor suppressor	10	-10	-9	SAP30BP
ENSG00000161981	Tumor suppressor	9	-9	-6	SNRNP25
ENSG00000162669	Oncogenic	10	10	7	HFM1
ENSG00000163214	Tumor suppressor	11	-11	-9	DHX57
ENSG00000163694	Oncogenic	11	11	10	RBM47
ENSG00000163714	Tumor suppressor	9	-9	-6	U2SURP
ENSG00000164252	Tumor suppressor	10	-10	-8	AGGF1
ENSG00000164609	Tumor suppressor	11	-11	-8	SLU7
ENSG00000165119	Tumor suppressor	12	-12	-10	HNRNPK
ENSG00000166886	Tumor suppressor	10	-10	-6	NAB2
ENSG00000167258	Oncogenic	10	10	8	CDK12
ENSG00000168066	Tumor suppressor	10	-10	-9	SF1
ENSG00000168438	Tumor suppressor	11	-11	-8	CDC40
ENSG00000168883	Tumor suppressor	9	-9	-7	USP39
ENSG00000169057	Oncogenic	9	9	6	MECP2
ENSG00000169217	Tumor suppressor	7	-7	-7	CD2BP2
ENSG00000170860	Oncogenic	8	8	6	LSM3
ENSG00000171566	Oncogenic	9	9	6	PLRG1
ENSG00000171960	Tumor suppressor	10	-10	-10	PPIH
ENSG00000172062	Tumor suppressor	10	-10	-7	SMN1
ENSG00000173821	Oncogenic	12	12	12	RNF213
ENSG00000176444	Oncogenic	8	8	7	CLK2
ENSG00000177733	Oncogenic	9	9	7	HNRNPA0
ENSG00000178105	Tumor suppressor	10	-10	-6	DDX10
ENSG00000178896	Oncogenic	9	9	8	EXOSC4
ENSG00000179335	Oncogenic	9	9	8	CLK3
ENSG00000179950	Tumor suppressor	11	-11	-10	PUF60
ENSG00000181555	Oncogenic	8	8	6	SETD2
ENSG00000182004	Tumor suppressor	9	-9	-6	SNRPE
ENSG00000183684	Oncogenic	12	12	11	ALYREF
ENSG00000185246	Tumor suppressor	11	-11	-9	PRPF39
ENSG00000185324	Oncogenic	8	8	7	CDK10
ENSG00000188739	Oncogenic	9	9	8	RBM34
ENSG00000189091	Tumor suppressor	11	-11	-9	SF3B3
ENSG00000196591	Tumor suppressor	12	-12	-10	HDAC2
ENSG00000198231	Oncogenic	12	12	11	DDX42
ENSG00000204356	Oncogenic	11	11	11	NELFE
ENSG00000204560	Oncogenic	10	10	6	DHX16
ENSG00000205937	Oncogenic	9	9	6	RNPS1
ENSG00000213079	Tumor suppressor	9	-9	-8	SCAF8
ENSG00000214826	Oncogenic	10	10	8	DDX12P
